# Dating ammonia-oxidizing bacteria with abundant eukaryotic fossils

**DOI:** 10.1101/2024.02.23.581699

**Authors:** Tianhua Liao, Sishuo Wang, Hao Zhang, Eva E. Stüeken, Haiwei Luo

## Abstract

Evolution of a complete nitrogen cycle relies on the onset of ammonia oxidation, which aerobically converts ammonia to nitrogen oxides. However, accurate estimation of the antiquity of ammonia-oxidizing bacteria (AOB) remains challenging because AOB-specific fossils are absent and bacterial fossils amenable to calibrate bacterial molecular clocks are rare. Leveraging the ancient endosymbiosis of mitochondria and plastid, as well as using state-of-the-art techniques such as the Bayesian sequential dating approach, we obtained a robust timeline of AOB evolution calibrated by fossil-rich eukaryotic lineages. We show that the first AOB evolved in marine Gammaproteobacteria (Gamma-AOB) and emerged between 2.1 and 1.9 billion years ago (Ga), thus postdating the Great Oxidation Event (GOE; 2.4-2.32 Ga). To reconcile the sedimentary nitrogen isotopic signatures of ammonia oxidation occurring near the GOE, we propose that ammonia oxidation likely occurred at the common ancestor of Gamma-AOB and Gammaproteobacterial methanotrophs, or the actinobacterial/verrucomicrobial methanotrophs, which are known to have ammonia oxidation activities. We also do not rule out another possibility that nitrite was transported from the terrestrial habitats where ammonia oxidation by archaea likely took place. Further, we show that the Gamma-AOB predates the anaerobic ammonia oxidizing (anammox) bacteria which also emerged in marine environments, implying that the origin of ammonia oxidation constrained the origin of anammox as nitrite produced by the former fuels the latter. Our robustly calibrated molecular clocks support a new hypothesis that nitrogen redox cycle involving nitrogen oxides evolved rather late in the ocean.
