## Supplementary material for "Dating ammonia-oxidizing bacteria with abundant eukaryotic fossils": Dataset S2

### Sheet: Dataset S2.1
Dataset S2.1. Calibration used in dating analysis
Note	Calibrations with hard boundary settings greater than LOW and less than MAX are referred to as time settings written as B(LOW,MAX,1e-300,1e-300). When the time setting is written as B(LOW,MAX,1e-300,0.025), it represents calibrations with a hard minimum boundary and a soft maximum boundary. Other time settings with '>' represent time constraints that allow for a 0.025 probability that the bounds …
Calibration sets	Bacterial calibrations					Eukaryotic calibrations
	BN1 Root	BN2 Total oxygenic Cyanobacteria	BN3 Total Nostocales	BN4 Total Pleurocapsales	BN5 Total Chromatiaceae	AN1 Crown Amniota	AN2 Crown Chordata	AN3 Crown Metazoa	AN4 Total Fungi	AN5 Crown Dikarya	XN1 Total Eudicots (Crown Angiosperm)	XN2 Crown Embryophyta	XN3 Total Florideophyceae	XN4 Crown Rhodophyta	PN1 Total Charophyta/Total Chlorophyta	PN2 Crown Chlorophyta	PN3 Total Angiosperms (Crown Spermatophyta)	PN4 Total diatoms (Crown Pelagophyceae)	PN5 Crown diatoms	Eukaryote root
B1	B(2320,4500,1e-300,1e-300)	>2320	B(1600,4500,1e-300,1e-300)	B(1700,4500,1e-300,1e-300)	B(1640,4500,1e-300,1e-300)
B2	B(2320,4500,1e-300,1e-300)	>2320	B(1600,4500,1e-300,1e-300)	B(1700,4500,1e-300,1e-300)
B3	B(2320,4500,1e-300,1e-300)	>2320	B(1200,4500,1e-300,1e-300)	B(1700,4500,1e-300,1e-300)	B(1640,4500,1e-300,1e-300)
B4	B(2320,4500,1e-300,1e-300)	>2320	B(1200,4500,1e-300,1e-300)	B(1700,4500,1e-300,1e-300)
B5	B(2320,4500,1e-300,1e-300)	>2320	B(2000,4500,1e-300,1e-300)	B(1700,4500,1e-300,1e-300)	B(1640,4500,1e-300,1e-300)
G						B(318, 332, 1e-300, 0.025)	B(520, 636, 1e-300, 0.025)	B(550, 833, 1e-300, 0.025)	B(890, 1891, 1e-300, 0.025)	B(400, 1891, 1e-300, 0.025)	B(125, 250, 1e-300, 0.025)	B(450, 509, 1e-300, 0.025)	B(550, 1891, 1e-300, 0.025)	B(1047, 1891, 1e-300, 0.025)
M											B(125, 250, 1e-300, 0.025)	B(450, 509, 1e-300, 0.025)	B(550, 1891, 1e-300, 0.025)	B(1047, 1891, 1e-300, 0.025)
P											B(125, 250, 1e-300, 0.025)	B(450, 509, 1e-300, 0.025)	B(550, 1891, 1e-300, 0.025)	B(1047, 1891, 1e-300, 0.025)	B(480, 1891, 1e-300, 0.025)	B(1056, 1891, 1e-300, 0.025)	B(308, 509, 1e-300, 0.025)	B(134, 1891, 1e-300, 0.025)	B(80, 18.91, 1e-300, 0.025)
*EUK						SN(3.2715,0.0397,-0.9731)	SN(6.0494,0.2392,-0.955)	SN(8.0286,0.2853,-0.7334)	G(1547.9235,127.9544)	ST(8.8201,0.3376,1.1421,9.1908)	ST(2.474,0.0872,1.5818,5.3635)	ST(5.1037,0.0439,-1.512,3.5443)	ST(6.7263,0.3897,-0.1877,30.2709)	SN(10.9017,0.2723,0.7895)	ST(10.9327,0.1158,2.3215,77.2025)	ST(10.56,0.0482,2288.4107,3.292)				SN(13.6823,0.7275,3.6917)

### Sheet: Dataset S2.2
Dataset S2.2. The geological evidence and reference for the calibration nodes
Calibration node	Lineage name	Geological evidence	Reference
BN2	Total oxygenic Cyanobacteria	The Great Oxidation Event (GOE)	Kopp et al 2005
BN3	Total Nostocales	Fossil: nostocalean akinetes	Golubic et al 1995
BN4	Total Pleurocapsales	Fossil: microfossils	Golubic and Lee 1999
BN5	Total Chromatiaceae	Biomarker: carotenoid biomarker okenane	Brocks et al 2005
AN1	Crown Amniota	Fossil: Hylonomus lyelli Dawson	Benton et al 2015
AN2	Crown Chordata	Fossil: Haikouichthys ercaicunensis	Shu et al 1999
AN3	Crown Metazoa	Fossil: Kimberella quadrata	Fedonkin et al 2007
AN4	Total Fungi	Fossil: Ourasphaira giraldae	Loron et al 2019
AN5	Crown Dikarya	Fossil: Paleopyrenomycites devonicus	Mark et al 2011
XN1	Total Eudicots (Crown Angiosperm)	Fossil: Tricopolate pollen	Bett et al 2018
XN2	Crown Embryophyta	Fossil: Trilete spores	Bett et al 2018
XN3	Total Florideophyceae	Fossil: Doushantuo red algae	Parfrey et al 2011
XN4	Crown Rhodophyta	Fossil: Bangiomorpha pubescens	Strassert et al
PN1	Total Charophyta/Total Chlorophyta	Fossil: Cryptospores	Strother et al 2021
PN2	Crown Chlorophyta	Fossil: Proterocladus antiquus	Su et al 2021
PN3	Total Angiosperms (Crown Spermatophyta)	Fossil: Cordaixylon iowensis	Su et al 2021
PN4	Total diatoms (Pelagophyceae)	Fossil: Earliest diatoms	Parfrey et al 2011
PN5	Crown diatoms	Fossil: Pennate diatoms	Parfrey et al 2011

### Sheet: Dataset S2.3
Dataset S2.3. The varying bacterial calibrations used and divergence time estimated using sequential dating analysis
Note	Calibrations with hard boundary setting values greater than LOW and less than MAX are denoted as time settings written as B(LOW,MAX,1e-300,1e-300). When the time setting is written as B(LOW,MAX,1e-300,0.025), it represents calibrations with a hard minimum boundary and a soft maximum boundary. Other time settings with '>' represent soft boundaries that allow for a 0.025 probability that the bounds…
* lnL: log-likelihood generated by MCMCTree
Strategy "Plastid39"						Root and Bacterial calibrations
Calibration set	LCA of Anammox (Myr 95%HPD)	LCA of Gamma-AOB (Myr 95%HPD)	LCA of Beta-AOB (Myr 95%HPD)	LCA of Comammox (Myr 95%HPD)	lnL * (Myr 95%HPD)	BN1 Root	BN2 Total oxygenic Cyanobacteria	BN3 Total Nostocales	BN4 Total Pleurocapsales	BN5 Total Chromatiaceae
B1EUK	1182.97 (881.77 - 1541.11)	1667.31 (1429.01 - 1868.17)	785.62 (619.42 - 979.6)	539.18 (397.24 - 696.82)	-398.52 (-435.99 - -360.04)	B(2320,4500,1e-300,1e-300)	>2320	B(1600,4500,1e-300,1e-300)	B(1700,4500,1e-300,1e-300)	B(1640,4500,1e-300,1e-300)
B2EUK	1028.75 (793.27 - 1258.54)	998.9 (844.26 - 1153.82)	663.07 (517.05 - 807.83)	439.63 (318.67 - 560.66)	-397.76 (-436.64 - -360.21)	B(2320,4500,1e-300,1e-300)	>2320	B(1600,4500,1e-300,1e-300)	B(1700,4500,1e-300,1e-300)
B3EUK	1218.69 (920.85 - 1541.35)	1664.59 (1400.19 - 1860.99)	792.57 (610.0 - 978.67)	545.87 (398.3 - 700.89)	-398.45 (-435.56 - -360.64)	B(2320,4500,1e-300,1e-300)	>2320	B(1200,4500,1e-300,1e-300)	B(1700,4500,1e-300,1e-300)	B(1640,4500,1e-300,1e-300)
B4EUK	1027.79 (784.03 - 1275.51)	1025.19 (863.73 - 1174.68)	671.35 (528.78 - 816.48)	446.86 (326.28 - 564.96)	-396.94 (-432.96 - -358.72)	B(2320,4500,1e-300,1e-300)	>2320	B(1200,4500,1e-300,1e-300)	B(1700,4500,1e-300,1e-300)
B5EUK	1204.8 (884.9 - 1535.05)	1690.55 (1419.35 - 1902.42)	794.17 (612.25 - 984.15)	552.39 (410.07 - 721.69)	-400.28 (-439.03 - -362.31)	B(2320,4500,1e-300,1e-300)	>2320	B(2000,4500,1e-300,1e-300)	B(1700,4500,1e-300,1e-300)	B(1640,4500,1e-300,1e-300)
Strategy "Mito24"						Root and Bacterial calibrations
Calibration set	LCA of Anammox (Myr 95%HPD)	LCA of Gamma-AOB (Myr 95%HPD)	LCA of Beta-AOB (Myr 95%HPD)	LCA of Comammox (Myr 95%HPD)	lnL * (Myr 95%HPD)	BN1 Root	BN2 Total oxygenic Cyanobacteria	BN3 Total Nostocales	BN4 Total Pleurocapsales	BN5 Total Chromatiaceae
B1EUK	1868.41 (1350.14 - 2404.82)	1931.51 (1608.82 - 2284.55)	961.69 (662.4 - 1304.26)	1068.32 (737.27 - 1401.52)	-243.3 (-272.34 - -214.38)	B(2320,4500,1e-300,1e-300)	>2320	B(1600,4500,1e-300,1e-300)	B(1700,4500,1e-300,1e-300)	B(1640,4500,1e-300,1e-300)
B2EUK	1810.87 (1308.32 - 2343.24)	1682.75 (1324.15 - 2003.54)	885.93 (627.52 - 1174.42)	984.07 (688.63 - 1296.29)	-244.06 (-272.4 - -214.25)	B(2320,4500,1e-300,1e-300)	>2320	B(1600,4500,1e-300,1e-300)	B(1700,4500,1e-300,1e-300)
B3EUK	1859.19 (1352.3 - 2382.89)	1920.14 (1574.67 - 2263.65)	963.84 (668.41 - 1301.27)	1065.67 (746.89 - 1420.83)	-243.93 (-273.06 - -215.11)	B(2320,4500,1e-300,1e-300)	>2320	B(1200,4500,1e-300,1e-300)	B(1700,4500,1e-300,1e-300)	B(1640,4500,1e-300,1e-300)
B4EUK	1789.59 (1287.93 - 2317.55)	1673.82 (1312.36 - 2029.48)	917.42 (627.19 - 1230.79)	996.04 (704.79 - 1329.6)	-243.68 (-272.56 - -215.15)	B(2320,4500,1e-300,1e-300)	>2320	B(1200,4500,1e-300,1e-300)	B(1700,4500,1e-300,1e-300)
B5EUK	1974.95 (1382.21 - 2517.86)	2034.51 (1642.82 - 2376.15)	972.56 (687.91 - 1273.72)	1066.97 (760.9 - 1392.51)	-243.76 (-271.9 - -214.36)	B(2320,4500,1e-300,1e-300)	>2320	B(2000,4500,1e-300,1e-300)	B(1700,4500,1e-300,1e-300)	B(1640,4500,1e-300,1e-300)
Strategy "Gomez19"						Root and Bacterial calibrations
Calibration set	LCA of Anammox (Myr 95%HPD)	LCA of Gamma-AOB (Myr 95%HPD)	LCA of Beta-AOB (Myr 95%HPD)	LCA of Comammox (Myr 95%HPD)	lnL * (Myr 95%HPD)	BN1 Root	BN2 Total oxygenic Cyanobacteria	BN3 Total Nostocales	BN4 Total Pleurocapsales	BN5 Total Chromatiaceae
B1EUK	1517.54 (1144.65 - 1831.96)	1740.65 (1571.44 - 1944.1)	974.1 (744.84 - 1226.01)	1057.36 (802.69 - 1298.24)	-351.11 (-387.74 - -316.62)	B(2320,4500,1e-300,1e-300)	>2320	B(1600,4500,1e-300,1e-300)	B(1700,4500,1e-300,1e-300)	B(1640,4500,1e-300,1e-300)
B2EUK	1406.39 (1085.07 - 1740.04)	1517.62 (1306.38 - 1724.41)	890.07 (697.17 - 1123.33)	969.79 (750.37 - 1209.17)	-351.42 (-385.82 - -315.18)	B(2320,4500,1e-300,1e-300)	>2320	B(1600,4500,1e-300,1e-300)	B(1700,4500,1e-300,1e-300)
B3EUK	1457.23 (1135.31 - 1774.48)	1725.34 (1552.9 - 1910.95)	959.1 (752.55 - 1185.52)	1034.97 (802.04 - 1265.62)	-351.07 (-387.23 - -317.09)	B(2320,4500,1e-300,1e-300)	>2320	B(1200,4500,1e-300,1e-300)	B(1700,4500,1e-300,1e-300)	B(1640,4500,1e-300,1e-300)
B4EUK	1351.02 (1041.29 - 1679.45)	1447.95 (1251.47 - 1643.96)	868.61 (667.16 - 1092.59)	935.22 (728.79 - 1178.65)	-350.78 (-386.55 - -316.43)	B(2320,4500,1e-300,1e-300)	>2320	B(1200,4500,1e-300,1e-300)	B(1700,4500,1e-300,1e-300)
B5EUK	1519.1 (1168.92 - 1889.48)	1792.37 (1574.01 - 1993.5)	1012.63 (779.61 - 1270.16)	1085.04 (814.26 - 1343.11)	-351.69 (-387.79 - -316.69)	B(2320,4500,1e-300,1e-300)	>2320	B(2000,4500,1e-300,1e-300)	B(1700,4500,1e-300,1e-300)	B(1640,4500,1e-300,1e-300)
